# Rapid identification of microbial pathogens and antimicrobial resistance from bloodstream infections using long-read sequencing

**DOI:** 10.64898/2025.12.12.694010

**Authors:** Nicole Lerminiaux, Ken Fakharuddin, Heather J Adam, Amrita Bharat, George R Golding, Irene Martin, Michael Mulvey, Laura Mataseje

## Abstract

The gold standard for bloodstream infection (BSI) diagnostics involves culturing positive blood cultures (BC) using phenotypic methods for organism identification and antimicrobial resistance (AMR) testing, which can take up to five days. However, it is crucial to optimize antimicrobial therapy as soon as possible to reduce morbidity and mortality. We present a novel laboratory and bioinformatic workflow to rapidly identify bacterial and fungal organisms and AMR determinants from positive BCs using Oxford Nanopore Technologies long-read sequencing. Using a robust clinical sample size (n=307), after a BC has flagged positive, our average turnaround time from DNA extraction to determination of species identity was 4.4 h for a multiplex run of 12 BCs, and 3.7 h for a single sample run. We demonstrated that our pipeline taxonomic species identification results agreed with conventional MALDI-TOF identification for almost all positive BCs (97.7%, 300/307). Most species were accurately identified within the first hour of sequencing (93.7 %, 281/300). We explored AMR detection for clinically relevant antimicrobials and observed that assembly-based tools had higher agreement to conventional AST (81.2% after 1 h of sequencing, 89.6% after 5 h of sequencing) than read-based tools. Finally, we developed a publicly available analysis pipeline (venae) that generates a clinician-friendly HTML report, is quick to run, and can dynamically update as more sequencing data is acquired. This study demonstrates how applying rapid, real-time genomics to BSI diagnostics can support clinical decision-making and improve patient outcomes by reducing turnaround times.

**IMPACT STATMENT:** Early pathogen detection and administration of appropriate antimicrobial therapy for BSIs has major impacts on patient survival; early administration of effective antimicrobials reduces mortality, morbidity, length of hospital stay, and development of antimicrobial resistance. Rapid real-time genomics has high potential to improve clinical decision-making and patient outcomes by reducing turnaround times (TATs) while providing high-resolution data for organism identification, AMR determination and pathogen typing. Here, we present a laboratory and bioinformatic workflow that accurately identifies species and AMR determinants in positive blood cultures within several hours, which is quicker than conventional methods which can take days. This workflow is a step forward on the path towards point-of-care diagnostics and applying real-time genomics to characterize microbial infections in clinical settings.

**DATA SUMMARY:** Illumina sequencing data for matching pure isolates were deposited in National Centre for Biotechnology Information Sequence Read Archive (NCBI SRA) BioProject PRJNA1380445. Bioinformatic analysis pipeline is available here: https://github.com/phac-nml/venae.
