## Supplementary Table 1 for "Rapid identification of microbial pathogens and antimicrobial resistance from bloodstream infections using long-read sequencing"

blood_culture_sampleID	genomic_workflow_speciesID_1	genomic_workflow_speciesID_2	genomic_workflow_speciesID_3	genomic_workflow_speciesID_4	conventional_MALDITOF_workflow_speciesID_1	conventional_MALDITOF_workflow_speciesID_2	conventional_MALDITOF_workflow_speciesID_3	matching_pure_isolate_speciesID_1	matching_pure_isolate_speciesID_2	matching_pure_isolate_speciesID_3	matching_pure_isolate_sampleID_1	matching_pure_isolate_sampleID_2	matching_pure_isolate_sampleID_3
20231108_sample03	Staphylococcus epidermidis	Bacillus anthracis	NA	NA	Staphylococcus epidermidis	Bacillus cereus	NA	Staphylococcus epidermidis	Bacillus anthracis	NA	N24-00329	N24-00330	NA
20231108_sample06	Staphylococcus epidermidis	NA	NA	NA	Staphylococcus epidermidis	NA	NA	Staphylococcus epidermidis	NA	NA	N24-00333	NA	NA
20231108_sample09	Micrococcus luteus	NA	NA	NA	Micrococcus luteus	NA	NA	Micrococcus luteus	NA	NA	N24-00335	NA	NA
20231115_sample01	Rothia sp. HMSC078H08	NA	NA	NA	Rothia mucilaginosa	NA	NA	Rothia sp. HMSC078H08	NA	NA	N24-00336	NA	NA
20231115_sample03	Enterobacter hormaechei	Rothia sp. HMSC078H08	NA	NA	Rothia mucilaginosa	Enterobacter cloacae	NA	Rothia sp. HMSC078H08	Enterobacter hormaechei	NA	N24-00336	N24-00337	NA
20231115_sample04	Rothia sp. HMSC078H08	Enterobacter hormaechei	NA	NA	Rothia mucilaginosa	NA	NA	Rothia sp. HMSC078H08	NA	NA	N24-00336	NA	NA
20231128_sample01	Staphylococcus aureus	NA	NA	NA	Staphylococcus aureus	NA	NA	Staphylococcus aureus	NA	NA	N24-00338	NA	NA
20231128_sample02	Streptococcus pneumoniae	NA	NA	NA	Streptococcus pneumoniae	NA	NA	Streptococcus pneumoniae	NA	NA	N24-00339	NA	NA
20231128_sample03	Micrococcus luteus	NA	NA	NA	Micrococcus luteus	NA	NA	Micrococcus luteus	NA	NA	N24-00340	NA	NA
20231128_sample04	Streptococcus pneumoniae	NA	NA	NA	Streptococcus pneumoniae	NA	NA	Streptococcus pneumoniae	NA	NA	N24-00341	NA	NA
20231128_sample05	Streptococcus pneumoniae	NA	NA	NA	Streptococcus pneumoniae	NA	NA	Streptococcus pneumoniae	NA	NA	N24-00341	NA	NA
20231128_sample06	Streptococcus pneumoniae	NA	NA	NA	Streptococcus pneumoniae	NA	NA	Streptococcus pneumoniae	NA	NA	N24-00341	NA	NA
20231128_sample07	Streptococcus pneumoniae	NA	NA	NA	Streptococcus pneumoniae	NA	NA	Streptococcus pneumoniae	NA	NA	N24-00341	NA	NA
20231128_sample08	Streptococcus pyogenes	NA	NA	NA	Streptococcus pyogenes	NA	NA	Streptococcus pyogenes	NA	NA	N24-00342	NA	NA
20231128_sample09	Streptococcus pyogenes	NA	NA	NA	Streptococcus pyogenes	NA	NA	Streptococcus pyogenes	NA	NA	N24-00342	NA	NA
20231128_sample10	Nakaseomyces glabratus	NA	NA	NA	Candida glabrata complex	NA	NA	Nakaseomyces glabratus	NA	NA	N24-00343	NA	NA
20240109_sample01	Streptococcus pneumoniae	NA	NA	NA	Streptococcus pneumoniae	NA	NA	Streptococcus pneumoniae	NA	NA	N24-00354	NA	NA
20240109_sample02	Streptococcus pneumoniae	NA	NA	NA	Streptococcus pneumoniae	NA	NA	Streptococcus pneumoniae	NA	NA	N24-00354	NA	NA
20240109_sample03	Streptococcus pneumoniae	NA	NA	NA	Streptococcus pneumoniae	NA	NA	Streptococcus pneumoniae	NA	NA	N24-00354	NA	NA
20240109_sample04	Streptococcus pneumoniae	NA	NA	NA	Streptococcus pneumoniae	NA	NA	Streptococcus pneumoniae	NA	NA	N24-00354	NA	NA
20240109_sample05	Staphylococcus aureus	NA	NA	NA	Staphylococcus aureus	NA	NA	Staphylococcus aureus	NA	NA	N24-00355	NA	NA
20240109_sample06	Enterobacter hormaechei	Staphylococcus aureus	NA	NA	Staphylococcus aureus	NA	NA	Staphylococcus aureus	NA	NA	N24-00355	NA	NA
20240109_sample07	Streptococcus pneumoniae	NA	NA	NA	Streptococcus pneumoniae	NA	NA	Streptococcus pneumoniae	NA	NA	N24-00356	NA	NA
20240109_sample08	Staphylococcus epidermidis	NA	NA	NA	Staphylococcus epidermidis	NA	NA	Staphylococcus epidermidis	NA	NA	N24-00357	NA	NA
20240109_sample09	Staphylococcus epidermidis	Staphylococcus hominis	NA	NA	Staphylococcus epidermidis	NA	NA	NA	NA	NA	NA	NA	NA
20240109_sample11	Streptococcus pyogenes	NA	NA	NA	Streptococcus pyogenes	NA	NA	Streptococcus pyogenes	NA	NA	N24-00358	NA	NA
20240109_sample12	Streptococcus pyogenes	NA	NA	NA	Streptococcus pyogenes	NA	NA	Streptococcus pyogenes	NA	NA	N24-00358	NA	NA
20240109_sample13	Salmonella enterica	NA	NA	NA	Salmonella enterica	NA	NA	Salmonella enterica	NA	NA	N24-00359	NA	NA
20240109_sample14	Salmonella enterica	NA	NA	NA	Salmonella enterica	NA	NA	Salmonella enterica	NA	NA	N24-00359	NA	NA
20240124_sample14	Streptococcus pyogenes	NA	NA	NA	Streptococcus pyogenes	NA	NA	Streptococcus pyogenes	NA	NA	N24-01556	NA	NA
20240124_sample23	Elizabethkingia anophelis	NA	NA	NA	Elizabethkingia anophelis/meningoseptica/miricola	NA	NA	Elizabethkingia anophelis	NA	NA	N24-01564	NA	NA
20240124_sample24	Bacillus luti	NA	NA	NA	Bacillus cereus group	NA	NA	Bacillus luti	NA	NA	N25-03286	NA	NA
20240206_sample25	Streptococcus pyogenes	NA	NA	NA	Streptococcus pyogenes	NA	NA	Streptococcus pyogenes	NA	NA	N24-01566	NA	NA
20240206_sample26	Pseudomonas aeruginosa	NA	NA	NA	Pseudomonas aeruginosa	NA	NA	Pseudomonas aeruginosa	NA	NA	N24-01567	NA	NA
20240206_sample27	Staphylococcus epidermidis	NA	NA	NA	Staphylococcus epidermidis	NA	NA	Staphylococcus epidermidis	NA	NA	N24-01568	NA	NA
20240220_sample28	Escherichia coli	NA	NA	NA	Escherichia coli	NA	NA	Escherichia coli	NA	NA	N24-01569	NA	NA
20240220_sample29	Enterococcus faecium	NA	NA	NA	Enterococcus faecium	NA	NA	Enterococcus faecium	NA	NA	N24-01570	NA	NA
20240220_sample30	Staphylococcus epidermidis	Priestia megaterium	NA	NA	Staphylococcus epidermidis	Priestia megaterium	NA	Staphylococcus epidermidis	Priestia megaterium	NA	N24-01571	N25-03512	NA
20240220_sample31	Candida albicans	NA	NA	NA	Candida albicans	NA	NA	Candida albicans	NA	NA	N24-01572	NA	NA
20240220_sample32	Enterobacter hormaechei	NA	NA	NA	Enterobacter cloacae complex	NA	NA	Enterobacter hormaechei	NA	NA	N24-01573	NA	NA
20240220_sample33	Staphylococcus haemolyticus	NA	NA	NA	Staphylococcus haemolyticus	NA	NA	Staphylococcus haemolyticus	NA	NA	N24-01574	NA	NA
20240220_sample34	Streptococcus pyogenes	NA	NA	NA	Streptococcus pyogenes	NA	NA	Streptococcus pyogenes	NA	NA	N24-01575	NA	NA
20240305_sample35	Klebsiella pneumoniae	NA	NA	NA	Klebsiella pneumoniae/variicola	NA	NA	Klebsiella pneumoniae	NA	NA	N24-01576	NA	NA
20240305_sample36	Granulicatella adiacens	NA	NA	NA	Granulicatella adiacens	NA	NA	NA	NA	NA	NA	NA	NA
20240305_sample37	Staphylococcus epidermidis	NA	NA	NA	Staphylococcus epidermidis	NA	NA	Staphylococcus epidermidis	NA	NA	N24-01578	NA	NA
20240403_sample47	Bacillus paranthracis	NA	NA	NA	Bacillus cereus group	NA	NA	Bacillus paranthracis	NA	NA	N24-01588	NA	NA
20240403_sample48	Klebsiella oxytoca	NA	NA	NA	Klebsiella oxytoca	NA	NA	Klebsiella oxytoca	NA	NA	N24-01589	NA	NA
20240403_sample49	Staphylococcus epidermidis	NA	NA	NA	Staphylococcus epidermidis	NA	NA	Staphylococcus epidermidis	NA	NA	N24-01590	NA	NA
20240403_sample50	Paenibacillus polymyxa	NA	NA	NA	Paenibacillus polymyxa	NA	NA	Paenibacillus polymyxa	NA	NA	N24-01591	NA	NA
20240403_sample51	Staphylococcus aureus	NA	NA	NA	Staphylococcus aureus	NA	NA	Staphylococcus aureus	NA	NA	N24-01592	NA	NA
20240403_sample52	Staphylococcus aureus	NA	NA	NA	Staphylococcus aureus	NA	NA	Staphylococcus aureus	NA	NA	N24-01593	NA	NA
20240403_sample53	Staphylococcus epidermidis	Staphylococcus capitis	NA	NA	Staphylococcus epidermidis	NA	NA	Staphylococcus capitis	NA	NA	N25-03514	NA	NA
20240403_sample54	Neisseria meningitidis	NA	NA	NA	Neisseria meningitidis	NA	NA	Neisseria meningitidis	NA	NA	N24-01595	NA	NA
20240403_sample55	Escherichia coli	NA	NA	NA	Escherichia coli	NA	NA	Escherichia coli	NA	NA	N24-01596	NA	NA
20240403_sample56	Peribacillus frigoritolerans	NA	NA	NA	Peribacillus frigoritolerans	NA	NA	Peribacillus frigoritolerans	NA	NA	N25-03515	NA	NA
20240416_sample57	Pseudomonas aeruginosa	NA	NA	NA	Pseudomonas aeruginosa	NA	NA	Pseudomonas aeruginosa	NA	NA	N24-01598	NA	NA
20240416_sample58	Streptococcus pyogenes	NA	NA	NA	Streptococcus pyogenes	NA	NA	Streptococcus pyogenes	NA	NA	N24-01599	NA	NA
20240416_sample59	Escherichia coli	NA	NA	NA	Escherichia coli	NA	NA	Escherichia coli	NA	NA	N24-01600	NA	NA
20240416_sample60	Pseudomonas aeruginosa	NA	NA	NA	Pseudomonas aeruginosa	NA	NA	Pseudomonas aeruginosa	NA	NA	N24-01601	NA	NA
20240416_sample61	Candida albicans	NA	NA	NA	Candida albicans	NA	NA	Candida albicans	NA	NA	N24-01602	NA	NA
20240416_sample62	Paenibacillus sp. JZ16	NA	NA	NA	Paenibacillus sp.	NA	NA	Paenibacillus sp. JZ16	NA	NA	N24-01603	NA	NA
20240416_sample63	Escherichia coli	NA	NA	NA	Escherichia coli	NA	NA	Escherichia coli	NA	NA	N24-01604	NA	NA
20240416_sample64	Staphylococcus aureus	NA	NA	NA	Staphylococcus aureus	NA	NA	Staphylococcus aureus	NA	NA	N24-01605	NA	NA
20240430_sample65	Escherichia coli	NA	NA	NA	Escherichia coli	NA	NA	Escherichia coli	NA	NA	N25-01344	NA	NA
20240430_sample66	Klebsiella pneumoniae	NA	NA	NA	Klebsiella pneumoniae/variicola	NA	NA	Klebsiella pneumoniae	NA	NA	N25-01345	NA	NA
20240430_sample67	Bacillus mobilis	NA	NA	NA	Bacillus cereus group	NA	NA	Bacillus mobilis	NA	NA	N25-01346	NA	NA
20240430_sample68	Enterococcus faecium	NA	NA	NA	Enterococcus faecium	NA	NA	Enterococcus faecium	NA	NA	N25-01347	NA	NA
20240514_sample70	Klebsiella pneumoniae	NA	NA	NA	Klebsiella pneumoniae	NA	NA	Klebsiella pneumoniae	NA	NA	N24-02856	NA	NA
20240514_sample71	Rothia mucilaginosa	NA	NA	NA	Rothia mucilaginosa	NA	NA	Rothia mucilaginosa	NA	NA	N24-02857	NA	NA
20240514_sample72	Staphylococcus aureus	NA	NA	NA	Staphylococcus aureus	NA	NA	Staphylococcus aureus	NA	NA	N24-02858	NA	NA
20240514_sample73	Staphylococcus epidermidis	NA	NA	NA	Staphylococcus epidermidis	NA	NA	Staphylococcus epidermidis	NA	NA	N24-02859	NA	NA
20240514_sample74	Streptococcus pyogenes	Staphylococcus epidermidis	NA	NA	Streptococcus pyogenes	Staphylococcus epidermidis	NA	Streptococcus pyogenes	NA	NA	N24-02860	NA	NA
20240514_sample75	Nakaseomyces glabratus	NA	NA	NA	Nakaseomyces glabratus	NA	NA	Nakaseomyces glabratus	NA	NA	N24-02861	NA	NA
20240514_sample76	Staphylococcus epidermidis	NA	NA	NA	Staphylococcus epidermidis	NA	NA	Staphylococcus epidermidis	NA	NA	N24-02862	NA	NA
20240514_sample77	Escherichia coli	NA	NA	NA	Escherichia coli	NA	NA	Escherichia coli	NA	NA	N24-02863	NA	NA
20240514_sample78	Klebsiella pneumoniae	NA	NA	NA	Klebsiella pneumoniae	NA	NA	Klebsiella pneumoniae	NA	NA	N24-02864	NA	NA
20240514_sample79	Staphylococcus epidermidis	NA	NA	NA	Staphylococcus epidermidis	NA	NA	Staphylococcus epidermidis	NA	NA	N24-02865	NA	NA
20240514_sample80	Burkholderia contaminans	NA	NA	NA	Burkholderia cepacia complex	NA	NA	Burkholderia contaminans	NA	NA	N24-02866	NA	NA
20240514_sample81	Burkholderia contaminans	NA	NA	NA	Burkholderia cepacia complex	NA	NA	Burkholderia contaminans	NA	NA	N24-02866	NA	NA
20240514_sample82	Pantoea septica	NA	NA	NA	Pantoea septica	NA	NA	Pantoea septica	NA	NA	N24-02867	NA	NA
20240528_sample83	Staphylococcus aureus	NA	NA	NA	Staphylococcus aureus	NA	NA	Staphylococcus aureus	NA	NA	N24-02868	NA	NA
20240528_sample84	Staphylococcus aureus	NA	NA	NA	Staphylococcus aureus	NA	NA	Staphylococcus aureus	NA	NA	N24-02868	NA	NA
20240528_sample85	Staphylococcus aureus	NA	NA	NA	Staphylococcus aureus	NA	NA	Staphylococcus aureus	NA	NA	N24-02868	NA	NA
20240528_sample86	Staphylococcus aureus	NA	NA	NA	Staphylococcus aureus	NA	NA	Staphylococcus aureus	NA	NA	N24-02868	NA	NA
20240528_sample87	Klebsiella pneumoniae	NA	NA	NA	Klebsiella pneumoniae	NA	NA	Klebsiella pneumoniae	NA	NA	N24-02869	NA	NA
20240528_sample88	Klebsiella pneumoniae	NA	NA	NA	Klebsiella pneumoniae	NA	NA	Klebsiella pneumoniae	NA	NA	N24-02870	NA	NA
20240611_sample89	Enterobacter hormaechei	NA	NA	NA	Enterobacter cloacae complex	NA	NA	Enterobacter hormaechei	NA	NA	N24-02871	NA	NA
20240611_sample90	Escherichia coli	NA	NA	NA	Escherichia coli	NA	NA	Escherichia coli	NA	NA	N24-02872	NA	NA
20240611_sample91	Escherichia coli	NA	NA	NA	Escherichia coli	NA	NA	Escherichia coli	NA	NA	N24-02872	NA	NA
20240611_sample92	Enterococcus faecalis	NA	NA	NA	Enterococcus faecalis	NA	NA	Enterococcus faecalis	NA	NA	N24-02873	NA	NA
20240611_sample93	Enterococcus faecalis	NA	NA	NA	Enterococcus faecalis	NA	NA	Enterococcus faecalis	NA	NA	N24-02873	NA	NA
20240611_sample94	Bacillus mobilis	NA	NA	NA	Bacillus cereus group	NA	NA	Bacillus mobilis	NA	NA	N24-02874	NA	NA
20240625_sample95	Staphylococcus epidermidis	Streptococcus raffinosi	NA	NA	Streptococcus salivarius group	Staphylococcus epidermidis	NA	Streptococcus raffinosi	Staphylococcus epidermidis	NA	N24-02875	N25-03516	NA
20240625_sample96	Stenotrophomonas maltophilia	NA	NA	NA	Stenotrophomonas maltophilia	NA	NA	Stenotrophomonas maltophilia	NA	NA	N24-02876	NA	NA
20240716_sample100	Chryseobacterium candidae	NA	NA	NA	Chryseobacterium sp.	NA	NA	Chryseobacterium candidae	NA	NA	N24-02880	NA	NA
20240716_sample101	Enterococcus faecium	NA	NA	NA	Enterococcus faecium	NA	NA	Enterococcus faecium	NA	NA	N24-02881	NA	NA
20240716_sample102	Enterococcus faecium	NA	NA	NA	Enterococcus faecium	NA	NA	Enterococcus faecium	NA	NA	N24-02881	NA	NA
20240716_sample103	Bacillus anthracis	NA	NA	NA	Bacillus cereus group	NA	NA	Bacillus anthracis	NA	NA	N24-02882	NA	NA
20240716_sample104	Bacillus anthracis	NA	NA	NA	Bacillus cereus group	NA	NA	Bacillus anthracis	NA	NA	N24-02882	NA	NA
20240716_sample105	Bacillus anthracis	NA	NA	NA	Bacillus cereus group	NA	NA	Bacillus anthracis	NA	NA	N24-02882	NA	NA
20240716_sample106	Bacillus anthracis	NA	NA	NA	Bacillus cereus group	NA	NA	Bacillus anthracis	NA	NA	N24-02882	NA	NA
20240716_sample107	Chryseobacterium candidae	NA	NA	NA	Chryseobacterium species	NA	NA	Chryseobacterium candidae	NA	NA	N24-02880	NA	NA
20240716_sample108	Staphylococcus epidermidis	NA	NA	NA	Staphylococcus epidermidis	NA	NA	Staphylococcus epidermidis	NA	NA	N24-02883	NA	NA
20240716_sample109	Bacillus anthracis	NA	NA	NA	Bacillus cereus group	NA	NA	Bacillus anthracis	NA	NA	N24-02884	NA	NA
20240716_sample110	Enterococcus faecium	NA	NA	NA	Enterococcus faecium	NA	NA	Enterococcus faecium	NA	NA	N24-02885	NA	NA
20240716_sample111	Streptococcus pneumoniae	NA	NA	NA	Streptococcus pneumoniae	NA	NA	Streptococcus pneumoniae	NA	NA	N24-02886	NA	NA
20240716_sample112	Staphylococcus epidermidis	NA	NA	NA	Staphylococcus epidermidis	NA	NA	Staphylococcus epidermidis	NA	NA	N24-02883	NA	NA
20240716_sample113	Staphylococcus epidermidis	NA	NA	NA	Staphylococcus epidermidis	NA	NA	Staphylococcus epidermidis	NA	NA	N24-02883	NA	NA
20240716_sample114	Streptococcus pyogenes	NA	NA	NA	Streptococcus pyogenes	NA	NA	Streptococcus pyogenes	NA	NA	N24-02887	NA	NA
20240716_sample115	Streptococcus pyogenes	NA	NA	NA	Streptococcus pyogenes	NA	NA	Streptococcus pyogenes	NA	NA	N24-02887	NA	NA
20240716_sample116	Escherichia coli	NA	NA	NA	Escherichia coli	NA	NA	Escherichia coli	NA	NA	N24-02888	NA	NA
20240716_sample117	Escherichia coli	NA	NA	NA	Escherichia coli	NA	NA	Escherichia coli	NA	NA	N24-02888	NA	NA
20240716_sample118	Escherichia coli	NA	NA	NA	Escherichia coli	NA	NA	Escherichia coli	NA	NA	N24-02888	NA	NA
20240716_sample119	Escherichia coli	NA	NA	NA	Escherichia coli	NA	NA	Escherichia coli	NA	NA	N24-02888	NA	NA
20240716_sample98	Candida dubliniensis	NA	NA	NA	Candida dubliniensis	NA	NA	Candida dubliniensis	NA	NA	N24-02878	NA	NA
20240716_sample99	Staphylococcus epidermidis	NA	NA	NA	Staphylococcus epidermidis	NA	NA	Staphylococcus epidermidis	NA	NA	N24-02879	NA	NA
20240813_sample120	Nakaseomyces glabratus	NA	NA	NA	Nakaseomyces glabratus	NA	NA	Nakaseomyces glabratus	NA	NA	N24-02889	NA	NA
20240813_sample121	Staphylococcus hominis	NA	NA	NA	Staphylococcus hominis	NA	NA	Staphylococcus hominis	NA	NA	N24-02890	NA	NA
20240813_sample122	Staphylococcus aureus	NA	NA	NA	Staphylococcus aureus	NA	NA	Staphylococcus aureus	NA	NA	N24-02891	NA	NA
20240813_sample123	Staphylococcus aureus	NA	NA	NA	Staphylococcus aureus	NA	NA	Staphylococcus aureus	NA	NA	N24-02892	NA	NA
20240813_sample124	Staphylococcus aureus	NA	NA	NA	Staphylococcus aureus	NA	NA	Staphylococcus aureus	NA	NA	N24-02892	NA	NA
20240813_sample125	Staphylococcus aureus	NA	NA	NA	Staphylococcus aureus	NA	NA	Staphylococcus aureus	NA	NA	N24-02892	NA	NA
20240813_sample126	Staphylococcus aureus	NA	NA	NA	Staphylococcus aureus	NA	NA	Staphylococcus aureus	NA	NA	N24-02892	NA	NA
20240813_sample127	Escherichia coli	Enterococcus gallinarum	NA	NA	Escherichia coli	Enterococcus gallinarum	Enterococcus faecalis	Escherichia coli	Enterococcus gallinarum	Enterococcus faecalis	N24-02893	N24-02894	N24-02895
20240813_sample128	Staphylococcus hominis	Peribacillus frigoritolerans	NA	NA	Peribacillus species	NA	NA	Peribacillus frigoritolerans	NA	NA	N24-02896	NA	NA
20240813_sample129	Klebsiella pneumoniae	NA	NA	NA	Klebsiella pneumoniae	NA	NA	Klebsiella pneumoniae	NA	NA	N24-02898	NA	NA
20240813_sample130	Klebsiella pneumoniae	NA	NA	NA	Klebsiella pneumoniae	NA	NA	Klebsiella pneumoniae	NA	NA	N24-02898	NA	NA
20240813_sample131	Staphylococcus aureus	NA	NA	NA	Staphylococcus aureus	NA	NA	Staphylococcus aureus	NA	NA	N24-02897	NA	NA
20240813_sample132	Klebsiella pneumoniae	NA	NA	NA	Klebsiella pneumoniae	NA	NA	Klebsiella pneumoniae	NA	NA	N24-02898	NA	NA
20240813_sample133	Klebsiella pneumoniae	NA	NA	NA	Klebsiella pneumoniae	NA	NA	Klebsiella pneumoniae	NA	NA	N24-02898	NA	NA
20240813_sample134	Klebsiella pneumoniae	NA	NA	NA	Klebsiella pneumoniae	NA	NA	Klebsiella pneumoniae	NA	NA	N24-02898	NA	NA
20240813_sample135	Klebsiella pneumoniae	NA	NA	NA	Klebsiella pneumoniae	NA	NA	Klebsiella pneumoniae	NA	NA	N24-02898	NA	NA
20240813_sample136	Klebsiella pneumoniae	NA	NA	NA	Klebsiella pneumoniae	NA	NA	Klebsiella pneumoniae	NA	NA	N24-02898	NA	NA
20240827_sample137	Staphylococcus aureus	NA	NA	NA	Staphylococcus aureus	NA	NA	Staphylococcus aureus	NA	NA	N25-01349	NA	NA
20240827_sample138	Staphylococcus aureus	NA	NA	NA	Staphylococcus aureus	NA	NA	Staphylococcus aureus	NA	NA	N25-01349	NA	NA
20240827_sample139	Staphylococcus aureus	NA	NA	NA	Staphylococcus aureus	NA	NA	Staphylococcus aureus	NA	NA	N25-01349	NA	NA
20240827_sample140	Staphylococcus aureus	NA	NA	NA	Staphylococcus aureus	NA	NA	Staphylococcus aureus	NA	NA	N25-01349	NA	NA
20240827_sample141	Escherichia coli	NA	NA	NA	Staphylococcus aureus	NA	NA	Staphylococcus aureus	NA	NA	N25-01350	NA	NA
20240827_sample142	Staphylococcus aureus	NA	NA	NA	Staphylococcus aureus	NA	NA	Staphylococcus aureus	NA	NA	N25-01351	NA	NA
20240827_sample143	Staphylococcus aureus	NA	NA	NA	Staphylococcus aureus	NA	NA	Staphylococcus aureus	NA	NA	N25-01351	NA	NA
20240827_sample144	Staphylococcus epidermidis	NA	NA	NA	Staphylococcus epidermidis	NA	NA	Staphylococcus epidermidis	NA	NA	N25-01352	NA	NA
20240827_sample145	Staphylococcus epidermidis	NA	NA	NA	Staphylococcus epidermidis	NA	NA	Staphylococcus epidermidis	NA	NA	N25-01352	NA	NA
20240827_sample146	Neisseria meningitidis	NA	NA	NA	Neisseria meningitidis	NA	NA	Neisseria meningitidis	NA	NA	N25-01353	NA	NA
20240827_sample147	Staphylococcus aureus	NA	NA	NA	Staphylococcus aureus	NA	NA	Staphylococcus aureus	NA	NA	N25-01354	NA	NA
20240827_sample148	Staphylococcus aureus	NA	NA	NA	Staphylococcus aureus	NA	NA	Staphylococcus aureus	NA	NA	N25-01354	NA	NA
20240827_sample149	Staphylococcus aureus	NA	NA	NA	Staphylococcus aureus	NA	NA	Staphylococcus aureus	NA	NA	N25-01355	NA	NA
20240827_sample150	Staphylococcus capitis	NA	NA	NA	Staphylococcus capitis	NA	NA	Staphylococcus capitis	NA	NA	N25-01356	NA	NA
20240827_sample151	Paenibacillus sp. JZ16	NA	NA	NA	Paenibacillus sp.	NA	NA	Paenibacillus sp. JZ16	NA	NA	N25-01357	NA	NA
20240827_sample152	Staphylococcus haemolyticus	NA	NA	NA	Staphylococcus haemolyticus	NA	NA	Staphylococcus haemolyticus	NA	NA	N25-01358	NA	NA
20240827_sample153	Staphylococcus epidermidis	NA	NA	NA	Staphylococcus epidermidis	NA	NA	Staphylococcus epidermidis	NA	NA	N25-01359	NA	NA
20240827_sample154	Corynebacterium lehmanniae	NA	NA	NA	Gram positive rods	NA	NA	NA	NA	NA	NA	NA	NA
20240910_sample157	Staphylococcus aureus	NA	NA	NA	Staphylococcus aureus	NA	NA	Staphylococcus aureus	NA	NA	N25-01361	NA	NA
20240910_sample158	Staphylococcus aureus	NA	NA	NA	Staphylococcus aureus	NA	NA	Staphylococcus aureus	NA	NA	N25-01361	NA	NA
20240910_sample159	Staphylococcus epidermidis	NA	NA	NA	Staphylococcus epidermidis	NA	NA	Staphylococcus epidermidis	NA	NA	N25-01362	NA	NA
20240910_sample160	Staphylococcus epidermidis	NA	NA	NA	Staphylococcus epidermidis	NA	NA	Staphylococcus epidermidis	NA	NA	N25-01362	NA	NA
20240910_sample161	Paenibacillus odorifer	NA	NA	NA	Paenibacillus sp.	NA	NA	Paenibacillus odorifer	NA	NA	N25-01363	NA	NA
20240910_sample162	Streptococcus pyogenes	NA	NA	NA	Streptococcus pyogenes	NA	NA	Streptococcus pyogenes	NA	NA	N25-01364	NA	NA
20240910_sample164	Citrobacter freundii	NA	NA	NA	Citrobacter freundii complex	NA	NA	Citrobacter freundii	NA	NA	N25-01366	NA	NA
20240910_sample166	Citrobacter freundii	NA	NA	NA	Citrobacter freundii complex	NA	NA	Citrobacter freundii	NA	NA	N25-01368	NA	NA
20240910_sample167	Stenotrophomonas muris	NA	NA	NA	Stenotrophomonas maltophilia	NA	NA	Stenotrophomonas muris	NA	NA	N25-01369	NA	NA
20240910_sample170	Staphylococcus aureus	NA	NA	NA	Staphylococcus aureus	NA	NA	Staphylococcus aureus	NA	NA	N25-01372	NA	NA
20240910_sample171	Staphylococcus aureus	NA	NA	NA	Staphylococcus aureus	NA	NA	Staphylococcus aureus	NA	NA	N25-01372	NA	NA
20240910_sample172	Citrobacter freundii	NA	NA	NA	Citrobacter freundii complex	NA	NA	Citrobacter freundii	NA	NA	N25-01373	NA	NA
20240910_sample174	Escherichia coli	NA	NA	NA	Escherichia coli	NA	NA	Escherichia coli	NA	NA	N25-01375	NA	NA
20240910_sample175	Nakaseomyces glabratus	NA	NA	NA	Candida glabrata complex	NA	NA	Nakaseomyces glabratus	NA	NA	N25-01376	NA	NA
20240910_sample176	Bacillus safensis	NA	NA	NA	Bacillus species	NA	NA	Bacillus safensis	NA	NA	N25-01377	NA	NA
20240910_sample177	Streptococcus sanguinis	NA	NA	NA	Streptococcus mitis group	NA	NA	Streptococcus sanguinis	NA	NA	N25-03519	NA	NA
20240910_sample178	Staphylococcus epidermidis	NA	NA	NA	Staphylococcus epidermidis	NA	NA	Staphylococcus epidermidis	NA	NA	N25-01379	NA	NA
20240924_sample179	Streptococcus pyogenes	NA	NA	NA	Streptococcus pyogenes	NA	NA	Streptococcus pyogenes	NA	NA	N25-01380	NA	NA
20240924_sample183	Enterococcus faecalis	NA	NA	NA	Enterococcus faecalis	NA	NA	Enterococcus faecalis	NA	NA	N25-01381	NA	NA
20240924_sample185	Salmonella enterica	NA	NA	NA	Salmonella serovar paratyphi	NA	NA	Salmonella enterica	NA	NA	N25-01382	NA	NA
20240924_sample186	Escherichia coli	NA	NA	NA	Escherichia coli	NA	NA	Escherichia coli	NA	NA	N25-01383	NA	NA
20240924_sample187	Candida parapsilosis	NA	NA	NA	Candida parapsilosis complex	NA	NA	Candida parapsilosis	NA	NA	N25-01384	NA	NA
20240924_sample188	Klebsiella variicola	Enterococcus faecalis	Leuconostoc falkenbergense	Streptococcus parasanguinis	Klebsiella pneumoniae/variicola	Enterococcus faecalis	NA	Klebsiella variicola	Enterococcus faecalis	NA	N25-01385	N25-03520	NA
20240924_sample189	Cutibacterium acnes	NA	NA	NA	Cutibacterium acnes	NA	NA	Cutibacterium acnes	NA	NA	N25-01386	NA	NA
20241008_sample190	Staphylococcus epidermidis	NA	NA	NA	Staphylococcus epidermidis	NA	NA	Staphylococcus epidermidis	NA	NA	N25-01387	NA	NA
20241008_sample191	Staphylococcus epidermidis	NA	NA	NA	Staphylococcus epidermidis	NA	NA	Staphylococcus epidermidis	NA	NA	N25-01388	NA	NA
20241008_sample192	Escherichia coli	NA	NA	NA	Escherichia coli	NA	NA	Escherichia coli	NA	NA	N25-01389	NA	NA
20241008_sample193	Streptococcus agalactiae	NA	NA	NA	Streptococcus agalactiae	NA	NA	Streptococcus agalactiae	NA	NA	N25-01390	NA	NA
20241008_sample194	Yimella lutea	NA	NA	NA	unknown Gram positive cocci (Yimella)	NA	NA	Yimella lutea	NA	NA	N25-03521	NA	NA
20241008_sample195	Streptococcus pneumoniae	NA	NA	NA	Streptococcus pneumoniae	NA	NA	Streptococcus pneumoniae	NA	NA	N25-01392	NA	NA
20241008_sample196	Bacillus paranthracis	NA	NA	NA	Bacillus cereus group	NA	NA	Bacillus paranthracis	NA	NA	N25-01393	NA	NA
20241008_sample197	Klebsiella oxytoca	NA	NA	NA	Klebsiella oxytoca/Raoultella species	NA	NA	Klebsiella oxytoca	NA	NA	N25-01394	NA	NA
20241008_sample198	Paeniclostridium sordellii	NA	NA	NA	Paeniclostridium sordellii	NA	NA	Paeniclostridium sordellii	NA	NA	N25-01395	NA	NA
20241022_sample199	Staphylococcus epidermidis	NA	NA	NA	Staphylococcus epidermidis	NA	NA	Staphylococcus epidermidis	NA	NA	N25-01396	NA	NA
20241022_sample200	Escherichia coli	NA	NA	NA	Escherichia coli	NA	NA	Escherichia coli	NA	NA	N25-01397	NA	NA
20241022_sample201	Klebsiella pneumoniae	NA	NA	NA	Klebsiella pneumoniae	NA	NA	Klebsiella pneumoniae	NA	NA	N25-01398	NA	NA
20241022_sample202	Staphylococcus epidermidis	NA	NA	NA	Staphylococcus epidermidis	NA	NA	Staphylococcus epidermidis	NA	NA	N25-01399	NA	NA
20241022_sample203	Pseudomonas aeruginosa	NA	NA	NA	Pseudomonas aeruginosa	NA	NA	Pseudomonas aeruginosa	NA	NA	N25-01400	NA	NA
20241022_sample204	Cutibacterium acnes	NA	NA	NA	Cutibacterium species	NA	NA	Cutibacterium acnes	NA	NA	N25-01401	NA	NA
20241022_sample205	Streptococcus pyogenes	NA	NA	NA	Streptococcus pyogenes	NA	NA	Streptococcus pyogenes	NA	NA	N25-01402	NA	NA
20241105_sample206	Streptococcus pyogenes	NA	NA	NA	Streptococcus pyogenes	NA	NA	Streptococcus pyogenes	NA	NA	N25-01403	NA	NA
20241105_sample207	Staphylococcus epidermidis	NA	NA	NA	Staphylococcus epidermidis	NA	NA	Staphylococcus epidermidis	NA	NA	N25-01404	NA	NA
20241105_sample208	Streptococcus pyogenes	NA	NA	NA	Streptococcus pyogenes	NA	NA	Streptococcus pyogenes	NA	NA	N25-01405	NA	NA
20241105_sample209	Bacillus paranthracis	Enterococcus faecium	NA	NA	Bacillus cereus group	Enterococcus faecium	NA	Bacillus paranthracis	Enterococcus faecium	NA	N25-01406	N25-03522	NA
20241105_sample210	Micrococcus sp. JXJ CY 30	NA	NA	NA	Micrococcus species	NA	NA	Micrococcus sp. JXJ CY 30	NA	NA	N25-01407	NA	NA
20241105_sample211	Micrococcus luteus	NA	NA	NA	Micrococcus luteus	NA	NA	Micrococcus luteus	NA	NA	N25-01408	NA	NA
20241119_sample212	Streptococcus pneumoniae	NA	NA	NA	Streptococcus pneumoniae	NA	NA	Streptococcus pneumoniae	NA	NA	N25-01409	NA	NA
20241119_sample213	Staphylococcus epidermidis	Streptococcus salivarius	NA	NA	Staphylococcus epidermidis	Streptococcus salivarius	NA	Staphylococcus epidermidis	Streptococcus salivarius	NA	N25-01410	N25-03523	NA
20241119_sample214	Streptococcus constellatus	NA	NA	NA	Streptococcus anginosus group	NA	NA	Streptococcus constellatus	NA	NA	N25-01411	NA	NA
20241119_sample215	Staphylococcus hominis	NA	NA	NA	Staphylococcus hominis	NA	NA	Staphylococcus hominis	NA	NA	N25-01412	NA	NA
20241119_sample216	Escherichia coli	NA	NA	NA	Escherichia coli	NA	NA	Escherichia coli	NA	NA	N25-01413	NA	NA
20241119_sample217	Klebsiella pneumoniae	NA	NA	NA	Klebsiella pneumoniae	NA	NA	Klebsiella pneumoniae	NA	NA	N25-01414	NA	NA
20241119_sample218	Staphylococcus epidermidis	NA	NA	NA	Staphylococcus epidermidis	NA	NA	Staphylococcus epidermidis	NA	NA	N25-01415	NA	NA
20241119_sample219	Streptococcus pneumoniae	NA	NA	NA	Streptococcus pneumoniae	NA	NA	Streptococcus pneumoniae	NA	NA	N25-01416	NA	NA
20241203_sample220	Staphylococcus aureus	NA	NA	NA	Staphylococcus aureus	NA	NA	Staphylococcus aureus	NA	NA	N25-01417	NA	NA
20241203_sample221	Staphylococcus epidermidis	NA	NA	NA	Staphylococcus epidermidis	NA	NA	Staphylococcus epidermidis	NA	NA	N25-01418	NA	NA
20241203_sample222	Staphylococcus hominis	NA	NA	NA	Staphylococcus hominis	NA	NA	Staphylococcus hominis	NA	NA	N25-01419	NA	NA
20241203_sample223	Bacillus mobilis	NA	NA	NA	Bacillus cereus group	NA	NA	Bacillus mobilis	NA	NA	N25-01420	NA	NA
20241203_sample224	Enterobacter hormaechei	NA	NA	NA	Enterobacter cloacae complex	NA	NA	Enterobacter hormaechei	NA	NA	N25-01421	NA	NA
20241203_sample225	Streptococcus pyogenes	NA	NA	NA	Streptococcus pyogenes	NA	NA	Streptococcus pyogenes	NA	NA	N25-01422	NA	NA
20241203_sample226	Staphylococcus epidermidis	NA	NA	NA	Staphylococcus epidermidis	NA	NA	Staphylococcus epidermidis	NA	NA	N25-01423	NA	NA
20241203_sample227	Corynebacterium hesseae	NA	NA	NA	Corynebacterium aurimucosum/minutissimum	NA	NA	Corynebacterium hesseae	NA	NA	N25-01424	NA	NA
20241203_sample228	Staphylococcus epidermidis	NA	NA	NA	Staphylococcus epidermidis	NA	NA	Staphylococcus epidermidis	NA	NA	N25-01425	NA	NA
20241203_sample229	Streptococcus mitis	NA	NA	NA	Streptococcus mitis group	NA	NA	Streptococcus mitis	NA	NA	N25-01426	NA	NA
20241203_sample230	Staphylococcus aureus	NA	NA	NA	Staphylococcus aureus	NA	NA	Staphylococcus aureus	NA	NA	N25-01427	NA	NA
20241203_sample231	Klebsiella grimontii	NA	NA	NA	Klebsiella oxytoca/Raoultella species	NA	NA	Klebsiella grimontii	NA	NA	N25-01428	NA	NA
20241203_sample232	Pantoea septica	NA	NA	NA	Pantoea septica	NA	NA	Pantoea septica	NA	NA	N25-01429	NA	NA
20241203_sample233	Bacillus anthracis	NA	NA	NA	Bacillus cereus group	NA	NA	Bacillus anthracis	NA	NA	N25-01430	NA	NA
20241203_sample234	Staphylococcus capitis	NA	NA	NA	Staphylococcus capitis	NA	NA	Staphylococcus capitis	NA	NA	N25-01431	NA	NA
20241203_sample235	Klebsiella pneumoniae	NA	NA	NA	Klebsiella pneumoniae	NA	NA	Klebsiella pneumoniae	NA	NA	N25-01432	NA	NA
20241217_sample236	Nakaseomyces glabratus	NA	NA	NA	Candida glabrata complex	NA	NA	Nakaseomyces glabratus	NA	NA	N25-01433	NA	NA
20241217_sample237	Enterococcus faecalis	NA	NA	NA	Enterococcus faecalis	NA	NA	Enterococcus faecalis	NA	NA	N25-01434	NA	NA
20241217_sample238	Klebsiella pneumoniae	NA	NA	NA	Klebsiella pneumoniae/variicola	NA	NA	Klebsiella pneumoniae	NA	NA	N25-01435	NA	NA
20241217_sample239	Klebsiella michiganensis	NA	NA	NA	Klebsiella oxytoca/variicola	NA	NA	Klebsiella michiganensis	NA	NA	N25-01436	NA	NA
20250107_sample240	Streptococcus pneumoniae	NA	NA	NA	Streptococcus pneumoniae	NA	NA	Streptococcus pneumoniae	NA	NA	N25-01437	NA	NA
20250107_sample241	Streptococcus pyogenes	NA	NA	NA	Streptococcus pyogenes	NA	NA	Streptococcus pyogenes	NA	NA	N25-01438	NA	NA
20250107_sample242	Staphylococcus haemolyticus	Enterococcus faecium	NA	NA	Enterococcus faecium	Staphylococcus haemolyticus	NA	Enterococcus faecium	Staphylococcus haemolyticus	NA	N25-01439	N25-03524	NA
20250107_sample243	Corynebacterium jeikeium	NA	NA	NA	Corynebacterium jeikeium	NA	NA	Corynebacterium jeikeium	NA	NA	N25-01440	NA	NA
20250107_sample244	Escherichia coli	NA	NA	NA	Escherichia coli	NA	NA	Escherichia coli	NA	NA	N25-01441	NA	NA
20250107_sample245	Escherichia coli	NA	NA	NA	Escherichia coli	NA	NA	Escherichia coli	NA	NA	N25-01442	NA	NA
20250107_sample246	Proteus mirabilis	Enterococcus faecalis	NA	NA	Enterococcus faecalis	Proteus mirabilis	NA	Enterococcus faecalis	Proteus mirabilis	NA	N25-01443	N25-03525	NA
20250107_sample247	Staphylococcus hominis	NA	NA	NA	Staphylococcus hominis	NA	NA	Staphylococcus hominis	NA	NA	N25-01444	NA	NA
20250107_sample248	Streptococcus pneumoniae	NA	NA	NA	Streptococcus pneumoniae	NA	NA	Streptococcus pneumoniae	NA	NA	N25-01445	NA	NA
20250107_sample249	Staphylococcus capitis	NA	NA	NA	Staphylococcus capitis	NA	NA	Staphylococcus capitis	NA	NA	N25-01446	NA	NA
20250107_sample250	Staphylococcus epidermidis	NA	NA	NA	Staphylococcus epidermidis	NA	NA	Staphylococcus epidermidis	NA	NA	N25-01447	NA	NA
20250121_sample251	Staphylococcus hominis	Staphylococcus epidermidis	NA	NA	Staphylococcus epidermidis	Staphylococcus hominis	NA	Staphylococcus epidermidis	Staphylococcus hominis	NA	N25-01448	N25-03526	NA
20250121_sample252	Staphylococcus pettenkoferi	NA	NA	NA	Staphylococcus pettenkoferi	NA	NA	Staphylococcus pettenkoferi	NA	NA	N25-01449	NA	NA
20250121_sample253	Staphylococcus epidermidis	Neisseria subflava	NA	NA	Staphylococcus epidermidis	NA	NA	Staphylococcus epidermidis	NA	NA	N25-01450	NA	NA
20250121_sample254	Staphylococcus aureus	NA	NA	NA	Staphylococcus aureus	NA	NA	Staphylococcus aureus	NA	NA	N25-01451	NA	NA
20250121_sample255	Staphylococcus epidermidis	NA	NA	NA	Staphylococcus epidermidis	NA	NA	Staphylococcus epidermidis	NA	NA	N25-01452	NA	NA
20250121_sample256	Nakaseomyces glabratus	NA	NA	NA	Candida glabrata complex	NA	NA	Nakaseomyces glabratus	NA	NA	N25-01453	NA	NA
20250121_sample257	Staphylococcus epidermidis	NA	NA	NA	Staphylococcus epidermidis	NA	NA	Staphylococcus epidermidis	NA	NA	N25-01454	NA	NA
20250121_sample258	Escherichia coli	NA	NA	NA	Escherichia coli	NA	NA	Escherichia coli	NA	NA	N25-01455	NA	NA
20250121_sample259	Streptococcus pyogenes	NA	NA	NA	Streptococcus pyogenes	NA	NA	Streptococcus pyogenes	NA	NA	N25-01456	NA	NA
20250121_sample260	Streptococcus pneumoniae	NA	NA	NA	Streptococcus pneumoniae	NA	NA	Streptococcus pneumoniae	NA	NA	N25-01457	NA	NA
20250121_sample261	Klebsiella pneumoniae	NA	NA	NA	Klebsiella pneumoniae	NA	NA	Klebsiella pneumoniae	NA	NA	N25-01458	NA	NA
20250121_sample262	Staphylococcus haemolyticus	NA	NA	NA	Staphylococcus haemolyticus	NA	NA	Staphylococcus haemolyticus	NA	NA	N25-01459	NA	NA
20250121_sample263	Staphylococcus hominis	NA	NA	NA	Staphylococcus hominis	NA	NA	Staphylococcus hominis	NA	NA	N25-01460	NA	NA
20250121_sample264	Escherichia coli	Streptococcus pneumoniae	NA	NA	Escherichia coli	Streptococcus pneumoniae	NA	Escherichia coli	Streptococcus pneumoniae	NA	N25-01461	N25-03527	NA
20250204_sample265	Streptococcus salivarius	NA	NA	NA	Streptococcus salivarius group	NA	NA	Streptococcus salivarius	NA	NA	N25-03224	NA	NA
20250204_sample266	Staphylococcus epidermidis	NA	NA	NA	Staphylococcus epidermidis	NA	NA	Staphylococcus epidermidis	NA	NA	N25-03225	NA	NA
20250204_sample267	Streptococcus pneumoniae	NA	NA	NA	Streptococcus pneumoniae	NA	NA	Streptococcus pneumoniae	NA	NA	N25-03226	NA	NA
20250204_sample268	Proteus mirabilis	NA	NA	NA	Proteus mirabilis	NA	NA	Proteus mirabilis	NA	NA	N25-03227	NA	NA
20250204_sample269	Escherichia coli	NA	NA	NA	Escherichia coli	NA	NA	Escherichia coli	NA	NA	N25-03228	NA	NA
20250218_sample270	Streptococcus pneumoniae	NA	NA	NA	Streptococcus pneumoniae	NA	NA	Streptococcus pneumoniae	NA	NA	N25-03229	NA	NA
20250218_sample271	Candida albicans	NA	NA	NA	Candida albicans	NA	NA	Candida albicans	NA	NA	N25-03230	NA	NA
20250218_sample272	Eubacterium infirmum	NA	NA	NA	Prevotella heprinolytica	NA	NA	Bacteroides heparinolyticus	NA	NA	N25-03231	NA	NA
20250218_sample273	Cutibacterium acnes	NA	NA	NA	Cutibacterium species	NA	NA	NA	NA	NA	NA	NA	NA
20250218_sample274	Pseudomonas aeruginosa	NA	NA	NA	Pseudomonas aeruginosa	NA	NA	Pseudomonas aeruginosa	NA	NA	N25-03233	NA	NA
20250218_sample275	Corynebacterium jeikeium	NA	NA	NA	Corynebacterium species	NA	NA	Corynebacterium sp. jeikeium	NA	NA	N25-03234	NA	NA
20250218_sample276	Enterococcus faecium	NA	NA	NA	Enterococcus faecium	NA	NA	Enterococcus faecium	NA	NA	N25-03235	NA	NA
20250218_sample277	Cutibacterium acnes	NA	NA	NA	Cutibacterium acnes	NA	NA	NA	NA	NA	NA	NA	NA
20250218_sample278	Escherichia coli	NA	NA	NA	Escherichia coli	NA	NA	Escherichia coli	NA	NA	N25-03237	NA	NA
20250218_sample279	Escherichia coli	NA	NA	NA	Escherichia coli	NA	NA	Escherichia coli	NA	NA	N25-03239	NA	NA
20250304_sample280	Enterococcus faecalis	NA	NA	NA	Enterococcus faecalis	NA	NA	Enterococcus faecalis	NA	NA	N25-03240	NA	NA
20250304_sample281	Streptococcus pneumoniae	NA	NA	NA	Streptococcus pneumoniae	NA	NA	Streptococcus pneumoniae	NA	NA	N25-03241	NA	NA
20250304_sample282	Staphylococcus pettenkoferi	NA	NA	NA	Staphylococcus argensis/pettenkoferi	Staphylococcus capitis	NA	Staphylococcus pettenkoferi	Staphylococcus capitis	NA	N25-03242	N25-03243	NA
20250304_sample283	Streptococcus pneumoniae	NA	NA	NA	Streptococcus pneumoniae	NA	NA	Streptococcus pneumoniae	NA	NA	N25-03241	NA	NA
20250304_sample284	Klebsiella pneumoniae	NA	NA	NA	Klebsiella pneumoniae/variicola	NA	NA	Klebsiella pneumoniae	NA	NA	N25-03244	NA	NA
20250304_sample285	Staphylococcus epidermidis	NA	NA	NA	Staphylococcus epidermidis	Acinetobacter species	NA	Staphylococcus epidermidis	Acinetobacter variabilis	NA	N25-03245	N25-03246	NA
20250318_sample286	Staphylococcus epidermidis	Staphylococcus lugdunensis	NA	NA	Staphylococcus epidermidis	Staphylococcus lugdunensis	NA	Staphylococcus epidermidis	Staphylococcus lugdunensis	NA	N25-03247	N25-03248	NA
20250318_sample287	Streptococcus pyogenes	NA	NA	NA	Streptococcus pyogenes	NA	NA	Streptococcus pyogenes	NA	NA	N25-03249	NA	NA
20250318_sample288	Klebsiella pneumoniae	NA	NA	NA	Klebsiella pneumoniae	NA	NA	Klebsiella pneumoniae	NA	NA	N25-03250	NA	NA
20250318_sample289	Staphylococcus haemolyticus	NA	NA	NA	Staphylococcus haemolyticus	NA	NA	Staphylococcus haemolyticus	NA	NA	N25-03251	NA	NA
20250318_sample290	Weissella confusa	NA	NA	NA	Weisella species	NA	NA	Weissella confusa	NA	NA	N25-03252	NA	NA
20250318_sample291	Bacillus paranthracis	NA	NA	NA	Bacillus cereus group	NA	NA	Bacillus paranthracis	NA	NA	N25-03253	NA	NA
20250318_sample292	Staphylococcus epidermidis	NA	NA	NA	Staphylococcus epidermidis	NA	NA	Staphylococcus epidermidis	NA	NA	N25-03254	NA	NA
20250318_sample293	Staphylococcus epidermidis	Staphylococcus hominis	NA	NA	Staphylococcus epidermidis	NA	NA	Staphylococcus epidermidis	NA	NA	N25-03255	NA	NA
20250415_sample294	Staphylococcus aureus	NA	NA	NA	Staphylococcus aureus	NA	NA	Staphylococcus aureus	NA	NA	N25-03256	NA	NA
20250415_sample295	Enterococcus faecalis	NA	NA	NA	Enterococcus faecalis	NA	NA	Enterococcus faecalis	NA	NA	N25-03257	NA	NA
20250415_sample296	Streptococcus infantis	NA	NA	NA	Streptococcus mitis group	NA	NA	Streptococcus sp.	NA	NA	N25-03258	NA	NA
20250415_sample297	Staphylococcus warneri	NA	NA	NA	Staphylococcus warneri	NA	NA	Staphylococcus warneri	NA	NA	N25-03259	NA	NA
20250415_sample298	Moraxella nonliquefaciens	NA	NA	NA	Moraxella nonliquefaciens	NA	NA	Moraxella nonliquefaciens	NA	NA	N25-03260	NA	NA
20250415_sample299	Staphylococcus aureus	NA	NA	NA	Staphylococcus aureus	NA	NA	Staphylococcus aureus	NA	NA	N25-03261	NA	NA
20250415_sample300	Enterococcus faecium	NA	NA	NA	Enterococcus faecium	NA	NA	Enterococcus faecium	NA	NA	N25-03262	NA	NA
20250415_sample301	Klebsiella variicola	NA	NA	NA	Klebsiella pneumoniae/variicola	NA	NA	Klebsiella variicola	NA	NA	N25-03263	NA	NA
20250415_sample302	Streptococcus agalactiae	NA	NA	NA	Streptococcus agalactiae	NA	NA	Streptococcus agalactiae	NA	NA	N25-03264	NA	NA
20250415_sample303	Staphylococcus hominis	NA	NA	NA	Staphylococcus hominis	NA	NA	Staphylococcus hominis	NA	NA	N25-03265	NA	NA
20250520_sample304	Escherichia coli	Streptococcus sp. HMSC074B11	NA	NA	Escherichia coli	Streptococcus mitis group	NA	Escherichia coli	Streptococcus sp. HMSC074B11	NA	N25-03266	N25-03267	NA
20250520_sample305	Streptococcus agalactiae	NA	NA	NA	Streptococcus agalactiae	NA	NA	Streptococcus agalactiae	NA	NA	N25-03268	NA	NA
20250520_sample306	Staphylococcus aureus	NA	NA	NA	Staphylococcus aureus	NA	NA	Staphylococcus aureus	NA	NA	N25-03269	NA	NA
20250520_sample307	Klebsiella pneumoniae	NA	NA	NA	Klebsiella pneumoniae	NA	NA	Klebsiella pneumoniae	NA	NA	N25-03270	NA	NA
20250520_sample308	Cutibacterium acnes	NA	NA	NA	Cutibacterium acnes	NA	NA	Cutibacterium acnes	NA	NA	N25-03271	NA	NA
20250520_sample309	Pseudomonas aeruginosa	NA	NA	NA	Pseudomonas aeruginosa	NA	NA	Pseudomonas aeruginosa	NA	NA	N25-03272	NA	NA
20250520_sample310	Escherichia coli	NA	NA	NA	Escherichia coli	NA	NA	Escherichia coli	NA	NA	N25-03273	NA	NA
20250520_sample311	Klebsiella pneumoniae	NA	NA	NA	Klebsiella pneumoniae	NA	NA	Klebsiella pneumoniae	NA	NA	N25-03274	NA	NA
20250520_sample312	Acinetobacter radioresistens	Staphylococcus epidermidis	NA	NA	Acinetobacter species	Staphylococcus epidermidis	NA	Acinetobacter radioresistens	Staphylococcus epidermidis	NA	N25-03275	N25-03276	NA
20250520_sample313	Staphylococcus aureus	NA	NA	NA	Staphylococcus aureus	NA	NA	Staphylococcus aureus	NA	NA	N25-03277	NA	NA
20250603_sample314	Staphylococcus hominis	NA	NA	NA	Staphylococcus hominis	NA	NA	Staphylococcus hominis	NA	NA	N25-03278	NA	NA
20250603_sample315	Streptococcus pasteurianus	NA	NA	NA	Streptococcus equinus group	NA	NA	Streptococcus pasteurianus	NA	NA	N25-03279	NA	NA
20250603_sample316	Staphylococcus aureus	NA	NA	NA	Staphylococcus aureus	NA	NA	Staphylococcus aureus	NA	NA	N25-03280	NA	NA
20250603_sample317	Staphylococcus epidermidis	NA	NA	NA	Staphylococcus epidermidis	NA	NA	Staphylococcus epidermidis	NA	NA	N25-03281	NA	NA
20250603_sample318	Staphylococcus hominis	NA	NA	NA	Staphylococcus hominis	NA	NA	NA	NA	NA	NA	NA	NA
20250603_sample319	Enterococcus faecium	NA	NA	NA	Enterococcus faecium	NA	NA	Enterococcus faecium	NA	NA	N25-03283	NA	NA
20250603_sample320	Staphylococcus epidermidis	NA	NA	NA	Staphylococcus epidermidis	NA	NA	Staphylococcus epidermidis	NA	NA	N25-03284	NA	NA
20250603_sample321	Klebsiella pneumoniae	NA	NA	NA	Klebsiella pneumoniae	NA	NA	Klebsiella pneumoniae	NA	NA	N25-03285	NA	NA
